# Multi-drug resistant *E. coli* displace commensal *E. coli* from the intestinal tract, a trait associated with elevated levels of genetic diversity in carbohydrate metabolism genes

**DOI:** 10.1101/2022.11.25.517930

**Authors:** Christopher H. Connor, Amanda Z. Zucoloto, Ian-Ling Yu, Jukka Corander, Braedon McDonald, Alan McNally

**Author notes:** Corresponding authors: Prof Alan McNally, Institute of Microbiology and Infection, College of Medical and Dental Science, University of Birmingham, Edgbaston, Birmingham, United Kingdom, B15 2TT. and Dr Braedon McDonald, Department of Critical Care Medicine, University of Calgary, Calgary, Alberta, Canada.

## Abstract

Extra-intestinal pathogenic *E. coli* (ExPEC) can cause a variety of infections outside of the intestine and are a major causative agent of urinary tract infections. Treatment of these infections is increasingly frustrated by antimicrobial resistance (AMR) diminishing the number of effective therapies available to clinicians. Incidence of multi-drug resistance (MDR) is not uniform across the phylogenetic spectrum of *E. coli*. Instead AMR is concentrated in select lineages, such as ST131, which are MDR pandemic clones that have spread AMR globally. Using a gnotobiotic mouse model we demonstrate that an MDR *E. coli* ST131 is capable out-competing and displacing non-MDR *E. coli* from the gut *in vivo*. This is achieved in the absence of antibiotic treatment mediating a selective advantage. In mice colonised with non-MDR *E. coli* strains, challenge with MDR *E. coli* either by oral gavage or co-housing with MDR *E. coli* colonized mice results in displacement and dominant intestinal colonization by MDR *E. coli* ST131. To investigate the genetic basis of this superior gut colonization ability by MDR *E. coli*, we used a functional pangenomic analysis of 19,571 *E. coli* genomes revealing that carriage of AMR genes is associated with increased diversity in carbohydrate metabolism genes. The data presented here demonstrate that independent of antibiotic selective pressures, MDR *E. coli* display a competitive advantage to colonise the mammalian gut and points to a vital role of metabolism in the evolution and success of MDR lineages of *E. coli* via carriage and spread.
