## Supplementary data for "Multi-drug resistant *E. coli* displace commensal *E. coli* from the intestinal tract, a trait associated with elevated levels of genetic diversity in carbohydrate metabolism genes"

### Sheet: MouseCytokinePobes
Assay ID	Gene Query	NCBI Gene Symbol	Species	Ref Seq #	Transcripts Hit	Detects All Variants	Exon Location	Assay Configuration
Mm.PT.58.10005566	Il6	Il6	Mus_musculus	NM_031168	NM_031168	Yes	4 - 5	Std, FAM/ZEN/IBFQ, P:P 2
Mm.PT.58.41616450	Il1b	Il1b	Mus_musculus	NM_008361	NM_008361	Yes	3 - 4	Std, FAM/ZEN/IBFQ, P:P 2
Mm.PT.58.11254750	Tgfb1	Tgfb1	Mus_musculus	NM_011577	NM_011577	Yes	1 - 2	Std, FAM/ZEN/IBFQ, P:P 2
Mm.PT.58.32778767	Il1a	Il1a	Mus_musculus	NM_010554	NM_010554	Yes	4 - 5	Std, FAM/ZEN/IBFQ, P:P 2
Mm.PT.58.12022572	Il33	Il33	Mus_musculus	NM_001164724	NM_133775,NM_001164724	Yes	7 - 8	Std, FAM/ZEN/IBFQ, P:P 2
Mm.PT.58.6531092	Il17a	Il17a	Mus_musculus	NM_010552	NM_010552	Yes	2 - 3	Std, FAM/ZEN/IBFQ, P:P 2
Mm.PT.58.13531087	Il10	Il10	Mus_musculus	NM_010548	NM_010548	Yes	3 - 5	Std, FAM/ZEN/IBFQ, P:P 2
Mm.PT.58.10594618.g	Il23a	Il23a	Mus_musculus	NM_031252	NM_031252	Yes	2 - 3	Std, FAM/ZEN/IBFQ, P:P 2
Mm.PT.58.44003402.gs	S100a8	S100a8	Mus_musculus	NM_013650	NM_013650	Yes	2 - 3	Std, FAM/ZEN/IBFQ, P:P 2
Mm.PT.58.42076891	Cxcl1	Cxcl1	Mus_musculus	NM_008176	NM_008176	Yes	2 - 4	Std, FAM/ZEN/IBFQ, P:P 2
Mm.PT.39a.22214849	Polr2a	Polr2a	Mus_musculus	NM_009089	NM_009089	Yes	22 - 23	Std, FAM/ZEN/IBFQ, P:P 2
Mm.PT.58.12575861	Tnf	Tnf	Mus_musculus	NM_013693	NM_013693	Yes	2 - 4	Std, FAM/ZEN/IBFQ, P:P 2

### Sheet: StrainSpecificProbes
GeneTarget	StrainSpecificity	Primer1	Primer2	Probe
clpP	822-E8	CGGAGATAAACAGGCCACTATT	GGGACATCGGTCAGCATATT	/56-FAM/ATGGCGAGC/ZEN/TGTTCAGTATCACCC/3IABkFQ/
lon	F084	GTTACGGGCTGATTACGGATTA	GTCACGCTGGTTGAGGTTAT	/56-FAM/TGCGCAAAC/ZEN/GCAGTTTCTCTGATG/3IABkFQ/
prtR	F016	CAACTGTCAGCCATTCCAAATAC	GTACTCAACCGAGCGTAGAAC	/56-FAM/CCGGGAGTC/ZEN/ATCAACCGTGAGTTT/3IABkFQ/
